# Centrosome-centromere capture range, rather than centrosome arrangement, determines multipolar chromosome segregation pattern after whole-genome duplication

**DOI:** 10.64898/2026.08.24.746909

**Authors:** Masaya Inoko, Guang Yang, Yuki Tsukada, Ryota Uehara

**Author notes:** Corresponding author: Ryota Uehara, Faculty of Advanced Life Science, Hokkaido University, Kita 21, Nishi 11, Kita-Ku, Sapporo 001-0021, Japan.

## Abstract

Whole-genome duplication (WGD) causes chromosome instability through multipolar chromosome segregation driven by supernumerary centrosomes. WGD cells formed through distinct processes, mitotic slippage (MS) and cytokinesis failure (CF), show a prominent difference in viability after multipolar chromosome segregation: MS causes a more skewed homologous chromosome distribution than CF, resulting in more frequent nullisomic chromosome segregation with poorer survival through the first mitosis. However, the determinants of route-dependent differences in post-WGD cell viability remain largely unknown, particularly regarding the contribution of spatial rearrangement of supernumerary centrosomes. Here, we found marked differences in supernumerary centrosome distribution upon entry into the first mitosis after MS and CF, stemming from distinct nuclear geometry. The distinct centrosome distributions differentiated kinetochore capture patterning after MS and CF, whereas their modulations had minimal effect on the fidelity of subsequent chromosome segregation. In contrast, artificially extending the centrosome-centromere capture range by depleting the microtubule depolymerizer MCAK drastically suppressed the MS-linked aggravation of nullisomic chromosome segregation through equalizing chromosome capture by each supernumerary centrosome. These results suggest that centrosome-centromere capture range, rather than the spatial arrangement of the centrosomes themselves, determines the fidelity of chromosome segregation after WGD. Our findings provide fundamental insights into atypical cell proliferation mechanisms after WGD.

**Summary statement:** Multipolar chromosome segregation patterns after whole-genome duplication are determined by centrosome-centromere capture range rather than supernumerary centrosome positioning.
