## Supplementary material for "Centrosome-centromere capture range, rather than centrosome arrangement, determines multipolar chromosome segregation pattern after whole-genome duplication": Table S1-S3

### Sheet: Table S1
List of cell lines used in this study
Cell line	ID	Exogenous genes	Plasmid	SOURCE	IDENTIFIER
HCT116	MI10	H2B-mCherry/EGFP-hGCP3	pYG05/pMI03	M. Inoko et al., Sister chromatid separation determines the proliferative properties upon whole-genome duplication via homologous chromosome arrangement. PNAS e2524135123 (2026)
HCT116	MI31	H2B-mCherry/EGFP-hGCP3/Kif11	pYG05/pMI03/pMI06	This study
HCT116	MI136/MI158	H2B-mCherry/EGFP-hGCP3/psgRNA9q12-dCas9-3xEGFP	pYG05/pMI03/pMI19	M. Inoko et al., Sister chromatid separation determines the proliferative properties upon whole-genome duplication via homologous chromosome arrangement. PNAS e2524135123 (2026)
HCT116	MI142	H2B-mCherry/EGFP-hGCP3/psgRNA9q12-dCas9-3xEGFP/Kif11	pYG05/pMI03/pMI19/pMI06	This study

### Sheet: Table S2
List of plasmids used in this study
Plasmid ID	Plasmid name	Insert (GenBank accession #)	Detiled description	Synthetic gene sequence
pKYZ2	PB-KIF11	KIF11 (NM_004523.4)	The full length KIF11 was amplified by PCR using primers; 5'- atgaattcaccATGGCGTCGCAGCCAAATTC -3' and 5'- ttgcggccgcTTAAAGGTTGATCTGGGCTC -3' from cDNA pool obtained from hTERT-RPE1, and cloned into EcoRI/NotI site of a PiggyBac-based plasmid(System Biosciences).
pYG05	PB-H2B-mCherry	N/A	M. Inoko et al., PNAS (2026) (Ref#1)
pMI03	PB-EGFP-hGCP3	N/A	M. Inoko et al., PNAS (2026) (Ref#1)
pMI05	PB-BlasticidinR	N/A	K. Yoshizawa et al., BioRxiv (2026) (Ref#2)
pMI06	PB-Kif11-BlasticidinR	N/A	The Kif11 fragment from pKYZ2 was inserted into EcoRI/NotI sites of pMI05.
pMI19	PB-psgRNA9q12-dCas9-3xEGFP-PuroR	N/A	M. Inoko et al., PNAS (2026) (Ref#1)
			Supplemental References
			1. M. Inoko et al., Sister chromatid separation determines the proliferative properties upon whole-genome duplication via homologous chromosome arrangement. PNAS e2524135123 (2026). 2. K.Yoshizawa et al., Cep192 insufficiency underlies haploid instability in human cells. BioRxiv (2026).

### Sheet: Table S3
List of antibodies and compounds used in this study
	Distributoer	Identifier	Dilution or Concentration	Application
Mouse monoclonal anti-β-tubulin	Wako	Cat# 014-25041, RRID:AB_2650453	1:1000	IF, IB
Rabbit monoclonal anti-Eg5 (E1L3W)	Cell Signaling Technology	Cat# 14404, RRID:AB_2798473	1:1000	IB
Guinea pig polyclonal anti-CENP-C	Gifted from Dr. Yoda	S. Ando, H. Yang, N. Nozaki, T. Okazaki, K. Yoda, CENP-A, -B, and -C chromatin complex that contains the I-type alpha-satellite array constitutes the prekinetochore in HeLa cells. Mol Cell Biol 22, 2229-2241 (2002).	1:2000	IF
Rabbit polyclonal anti-KIF2C	Proteintech	Cat# 28372-1-AP, RRID:AB_2881127	1:1000	IB
Alexa Fluor 488 AffiniPure Donkey Anti-Mouse IgG (H+L)	Jackson ImmunoResearch Labs	Cat# 715-545-151, RRID:AB_2341099	1:1000	IF
Alexa Fluor 647 AffiniPure Donkey Anti-Guinea Pig IgG (H+L)	Jackson ImmunoResearch Labs	Cat# 706-605-148, RRID:AB_2340476	1:1000	IF
Goat peroxidase affinipure anti-rabbit IgG (H+L)	Jackson ImmunoResearch Labs	Cat# 111-035-003, RRID:AB_2313567	1:2000	IB
Goat peroxidase affinipure anti-mouse IgG (H+L)	Jackson ImmunoResearch Labs	Cat# 115-035-003, RRID:AB_10015289	1:2000 or 1:5000	IB
Nocodazole	Wako	Cat# 140-08531	40 ng/mL
Cytochalasin B	Wako	Cat# 034-17554	5 µg/mL
RO-3306	Sigma-Aldrich	Cat# SML0569	10 µM
